# METANet: A supervised ensemble learning framework for reconstructing direct and functional tissue-specific transcription factor networks

**DOI:** 10.1101/2025.10.10.681634

**Authors:** Wooseok J. Jung, Sandeep Acharya, Daniel P. Ruskin, Shu Liao, Vaha Akbary Moghaddam, Zolboo Erdenebaatar, Michael R. Brent

## Abstract

**Motivation:** Reconstructing tissue-specific transcription factor (TF) networks remains challenging. TF motif-based methods often lack functional validation, while expression-based methods struggle to distinguish direct binding from indirect regulation. Integration of diverse data types is necessary to accurately prioritize functional targets directly bound by TFs across human tissues.

**Results:** We introduce METANet, a supervised ensemble learning framework that combines TF motifs, cis-regulatory element activity, and linear and non-linear expression-derived features to predict TF binding. Applied to 36 human tissues, METANet significantly outperforms established methods in identifying direct, functional targets of TFs validated by ChIP-seq and gene ontology. Furthermore, METANet captures tissue-specific regulation comparable to existing methods, allowing the identification of reproducible gene-trait associations.

**Availability and Implementation:** All code and network maps are freely available at Zenodo https://doi.org/10.5281/zenodo.17309371.
