## Supplementary Tables for "METANet: A supervised ensemble learning framework for reconstructing direct and functional tissue-specific transcription factor networks"

### Sheet: Table S1
Network	Module Algorithm	Number of TFs	Number of target genes	Number of modules	Avg module size	Number of unique module genes (%)
Tissue-specific METANet	K1	209	9608	1014	9.49	9626 (99.97%)
	M1 undirected	209	9608	206	28.83	5938 (61.67%)
	M1 directed	209	9608	98	20.63	2022 (21%)
Tissue-specific PANDA	K1	195	8297	325	25.55	8303 (99.07%)
	M1 undirected	195	8297	86	28.73	2471 (29.48%)
	M1 directed	195	8297	95	23.33	2216 (26.44%)

### Sheet: Table S2
Network	Network type	Module Algorithm	Number of FISHNET genes	Number of replicated FISHNET genes	Replication rate (%)	Combined replication rate (%)
Marbach	top 250 targets/TF	K1	102	22	21.57	0.2577
		M1 directed	61	20	32.79
METANet	top 250 targets/TF	K1	10	5	50	0.197
		M1 directed	56	8	14.29
	Tissue specific	K1	111	18	16.22	0.1867
		M1 directed	114	24	21.05
PANDA	top 250 targets/TF	K1	0	0	0	0
		M1 directed	0	0	0
	Tissue specific	K1	0	0	0	0
		M1 directed	0	0	0

### Sheet: Table S3
GTEx tissue	Marbach network filename	Mapping Reference
adipose_visceral_omentum	adipocyte_-_omental.txt.gz	BRENDA
adipose_visceral_omentum	adipose_tissue_adult.txt.gz	BRENDA
adipose_visceral_omentum	preadipocyte_-_omental.txt.gz	BRENDA
adipose_subcutaneous	adipocyte_-_subcutaneous.txt.gz	Marbach
adipose_subcutaneous	adipose_tissue_adult.txt.gz	BRENDA
adipose_subcutaneous	preadipocyte_-_subcutaneous.txt.gz	Marbach
artery_aorta	aorta_adult.txt.gz	Marbach
artery_aorta	endothelial_cells_-_aortic.txt.gz	Marbach
artery_aorta	fibroblast_-_aortic_adventitial.txt.gz	Marbach
artery_aorta	smooth_muscle_cells_-_aortic.txt.gz	Marbach
artery_coronary	endothelial_cells_-_artery.txt.gz	BRENDA
artery_coronary	fibroblast_-_aortic_adventitial.txt.gz	BRENDA
artery_coronary	smooth_muscle_cells_-_coronary_artery.txt.gz	BRENDA
artery_tibial	aorta_adult.txt.gz	Marbach
artery_tibial	endothelial_cells_-_aortic.txt.gz	Marbach
artery_tibial	endothelial_cells_-_artery.txt.gz	Marbach
artery_tibial	endothelial_cells_-_thoracic.txt.gz	Marbach
artery_tibial	fibroblast_-_aortic_adventitial.txt.gz	Marbach
artery_tibial	fibroblast_-_pulmonary_artery.txt.gz	Marbach
artery_tibial	smooth_muscle_cells_-_aortic.txt.gz	Marbach
artery_tibial	smooth_muscle_cells_-_brachiocephalic.txt.gz	Marbach
artery_tibial	smooth_muscle_cells_-_carotid.txt.gz	Marbach
artery_tibial	smooth_muscle_cells_-_coronary_artery.txt.gz	Marbach
artery_tibial	smooth_muscle_cells_-_internal_thoracic_artery.txt.gz	Marbach
artery_tibial	smooth_muscle_cells_-_pulmonary_artery.txt.gz	Marbach
artery_tibial	smooth_muscle_cells_-_subclavian_artery.txt.gz	Marbach
artery_tibial	smooth_muscle_cells_-_umbilical_artery.txt.gz	Marbach
brain_amygdala	amygdala_adult.txt.gz	BRENDA
brain_caudate_basal_ganglia	caudate_nucleus_adult.txt.gz	BRENDA
brain_cerebellum	astrocyte_-_cerebellum.txt.gz	BRENDA
brain_cerebellum	cerebellum_adult.txt.gz	BRENDA
brain_cortex	astrocyte_-_cerebral_cortex.txt.gz	BRENDA
brain_cortex	frontal_lobe_adult.txt.gz	BRENDA
brain_cortex	medial_frontal_gyrus_adult.txt.gz	BRENDA
brain_hippocampus	hippocampus_adult.txt.gz	BRENDA
brain_nucleus_accumbens_basal_ganglia	nucleus_accumbens_adult.txt.gz	BRENDA
brain_putamen_basal_ganglia	putamen_adult.txt.gz	BRENDA
brain_spinal_cord_cervical_c-1	anulus_pulposus_cell.txt.gz	BRENDA
brain_spinal_cord_cervical_c-1	nucleus_pulposus_cell.txt.gz	BRENDA
brain_spinal_cord_cervical_c-1	spinal_cord_adult.txt.gz	BRENDA
brain_spinal_cord_cervical_c-1	spinal_cord_fetal.txt.gz	BRENDA
brain_substantia_nigra	substantia_nigra_adult.txt.gz	BRENDA
breast_mammary_tissue	adipocyte_-_breast.txt.gz	BRENDA
breast_mammary_tissue	breast_adult.txt.gz	BRENDA
breast_mammary_tissue	mammary_epithelial_cell.txt.gz	BRENDA
breast_mammary_tissue	preadipocyte_-_breast.txt.gz	BRENDA
colon_transverse	colon_adult.txt.gz	BRENDA
colon_transverse	colon_fetal.txt.gz	BRENDA
colon_transverse	intestinal_epithelial_cells_polarized.txt.gz	BRENDA
colon_transverse	normal_intestinal_epithelial_cell_line.txt.gz	BRENDA
esophagus_mucosa	esophageal_epithelial_cells.txt.gz	Marbach
esophagus_mucosa	esophagus_adult.txt.gz	Marbach
esophagus_muscularis	smooth_muscle_cells_-_colonic.txt.gz	Marbach
esophagus_muscularis	smooth_muscle_cells_-_esophageal.txt.gz	Marbach
heart_left_ventricle	cardiac_myocyte.txt.gz	Marbach
heart_left_ventricle	fibroblast_-_cardiac.txt.gz	Marbach
heart_left_ventricle	heart_-_mitral_valve_adult.txt.gz	Marbach
heart_left_ventricle	heart_-_pulmonic_valve_adult.txt.gz	Marbach
heart_left_ventricle	heart_-_tricuspid_valve_adult.txt.gz	Marbach
heart_left_ventricle	heart_adult.txt.gz	Marbach
heart_left_ventricle	heart_fetal.txt.gz	Marbach
heart_left_ventricle	left_ventricle_adult.txt.gz	Marbach
heart_left_ventricle	mesenchymal_precursor_cell_-_cardiac.txt.gz	Marbach
heart_left_ventricle	preadipocyte_-_visceral.txt.gz	Marbach
liver	hepatic_sinusoidal_endothelial_cells.txt.gz	BRENDA
liver	hepatic_stellate_cells_lipocyte.txt.gz	BRENDA
liver	hepatocyte.txt.gz	BRENDA
liver	liver_adult.txt.gz	BRENDA
liver	liver_fetal.txt.gz	BRENDA
liver	mesenchymal_stem_cells_-_hepatic.txt.gz	BRENDA
lung	alveolar_epithelial_cells.txt.gz	Marbach
lung	bronchial_epithelial_cell.txt.gz	Marbach
lung	lung_adult.txt.gz	Marbach
lung	lung_fetal.txt.gz	Marbach
lung	lung_right_lower_lobe_adult.txt.gz	Marbach
lung	small_airway_epithelial_cells.txt.gz	Marbach
lung	smooth_muscle_cells_-_bronchial.txt.gz	Marbach
lung	smooth_muscle_cells_-_tracheal.txt.gz	Marbach
muscle_skeletal	myoblast.txt.gz	Marbach
muscle_skeletal	skeletal_muscle_-_soleus_muscle.txt.gz	Marbach
muscle_skeletal	skeletal_muscle_adult.txt.gz	Marbach
muscle_skeletal	skeletal_muscle_cells.txt.gz	Marbach
muscle_skeletal	skeletal_muscle_cells_differentiated_into_myotubes_-_multinucleated.txt.gz	Marbach
muscle_skeletal	skeletal_muscle_fetal.txt.gz	Marbach
muscle_skeletal	skeletal_muscle_satellite_cells.txt.gz	Marbach
nerve_tibial	neural_stem_cells.txt.gz	Marbach
nerve_tibial	neurons.txt.gz	Marbach
nerve_tibial	optic_nerve.txt.gz	Marbach
nerve_tibial	spinal_cord_adult.txt.gz	Marbach
nerve_tibial	spinal_cord_fetal.txt.gz	Marbach
ovary	ovary_adult.txt.gz	BRENDA
pancreas	pancreas_adult.txt.gz	BRENDA
pancreas	pancreatic_stromal_cells.txt.gz	BRENDA
pituitary	pituitary_gland_adult.txt.gz	BRENDA
prostate	prostate_adult.txt.gz	BRENDA
prostate	prostate_epithelial_cells.txt.gz	BRENDA
prostate	prostate_stromal_cells.txt.gz	BRENDA
prostate	smooth_muscle_cells_-_prostate.txt.gz	BRENDA
skin_sun_exposed_lower_leg	fibroblast_-_dermal.txt.gz	Marbach
skin_sun_exposed_lower_leg	fibroblast_-_skin_normal.txt.gz	Marbach
skin_sun_exposed_lower_leg	fibroblast_-_skin_walker_warburg.txt.gz	Marbach
skin_sun_exposed_lower_leg	keratinocyte_-_epidermal.txt.gz	Marbach
skin_sun_exposed_lower_leg	mast_cell.txt.gz	Marbach
skin_sun_exposed_lower_leg	melanocyte.txt.gz	Marbach
skin_sun_exposed_lower_leg	sebocyte.txt.gz	Marbach
skin_sun_exposed_lower_leg	skin_fetal.txt.gz	Marbach
small_intestine_terminal_ileum	intestinal_epithelial_cells_polarized.txt.gz	BRENDA
small_intestine_terminal_ileum	normal_intestinal_epithelial_cell_line.txt.gz	BRENDA
small_intestine_terminal_ileum	small_intestine_adult.txt.gz	BRENDA
small_intestine_terminal_ileum	small_intestine_fetal.txt.gz	BRENDA
spleen	spleen_adult.txt.gz	BRENDA
spleen	spleen_fetal.txt.gz	BRENDA
stomach	stomach_fetal.txt.gz	Marbach
testis	sertoli_cells.txt.gz	BRENDA
testis	testis_adult.txt.gz	BRENDA
thyroid	thyroid_adult.txt.gz	Marbach
thyroid	thyroid_fetal.txt.gz	Marbach
uterus	smooth_muscle_cells_-_uterine.txt.gz	BRENDA
uterus	uterus_adult.txt.gz	BRENDA
uterus	uterus_fetal.txt.gz	BRENDA
vagina	vagina_adult.txt.gz	BRENDA
whole_blood	blood_adult.txt.gz	Marbach
whole_blood	whole_blood_ribopure.txt.gz	Marbach

### Sheet: Table S4
Number of TFs	Number of genes	Number of edges	Network	Tissue
240	7526	28778	METANets	adipose_subcutaneous
217	1277	4717	PANDA	adipose_subcutaneous
236	7228	27241	METANets	adipose_visceral_omentum
215	5822	33641	PANDA	adipose_visceral_omentum
233	8201	33841	METANets	artery_aorta
205	650	2201	PANDA	artery_aorta
237	6590	21262	METANets	artery_coronary
210	1358	5539	PANDA	artery_coronary
227	8772	45943	METANets	artery_tibial
205	2990	21790	PANDA	artery_tibial
218	9152	39616	METANets	brain_cerebellum
205	6648	78990	PANDA	brain_cerebellum
242	8161	37765	METANets	breast_mammary_tissue
222	6394	115614	PANDA	breast_mammary_tissue
244	10052	44732	METANets	colon_transverse
226	7671	93837	PANDA	colon_transverse
241	11516	68134	METANets	esophagus_mucosa
221	5240	29507	PANDA	esophagus_mucosa
234	8554	28922	METANets	esophagus_muscularis
208	1293	6707	PANDA	esophagus_muscularis
227	10912	91390	METANets	heart_left_ventricle
206	5678	40051	PANDA	heart_left_ventricle
227	9725	61957	METANets	liver
212	2572	10837	PANDA	liver
244	9953	56744	METANets	lung
225	5052	31157	PANDA	lung
213	7573	36036	METANets	muscle_skeletal
197	2345	9274	PANDA	muscle_skeletal
232	11190	100386	METANets	nerve_tibial
206	1310	5762	PANDA	nerve_tibial
232	10262	44795	METANets	ovary
211	5029	25702	PANDA	ovary
229	10627	53433	METANets	pancreas
214	2886	17508	PANDA	pancreas
239	11032	54631	METANets	pituitary
222	4206	12861	PANDA	pituitary
244	8783	36730	METANets	prostate
230	3321	30873	PANDA	prostate
233	11609	88584	METANets	spleen
218	4559	30388	PANDA	spleen
246	12056	165695	METANets	stomach
225	5290	30159	PANDA	stomach
240	11555	73036	METANets	testis
228	15437	255207	PANDA	testis
238	10924	50720	METANets	thyroid
216	879	3285	PANDA	thyroid
237	9525	32871	METANets	uterus
216	1841	8425	PANDA	uterus
248	11420	101991	METANets	vagina
228	4279	23190	PANDA	vagina
209	9608	86388	METANets	whole_blood
195	8297	76106	PANDA	whole_blood
